# HydRA: Deep-learning models for predicting RNA-binding capacity from protein interaction association context and protein sequence

**DOI:** 10.1101/2022.12.23.521837

**Authors:** Wenhao Jin, Kristopher W. Brannan, Katannya Kapeli, Samuel S. Park, Hui Qing Tan, Maya L. Gosztyla, Mayuresh Mujumdar, Joshua Ahdout, Bryce Henroid, Katherine Rothamel, Joy S. Xiang, Limsoon Wong, Gene W. Yeo

## Abstract

RNA-binding proteins (RBPs) control RNA metabolism to orchestrate gene expression, and dysfunctional RBPs underlie many human diseases. Proteome-wide discovery efforts predict thousands of novel RBPs, many of which lack canonical RNA-binding domains. Here, we present a hybrid ensemble RBP classifier (HydRA) that leverages information from both intermolecular protein interactions and internal protein sequence patterns to predict RNA-binding capacity with unparalleled specificity and sensitivity using support vector machine, convolutional neural networks and transformer-based protein language models. HydRA enables Occlusion Mapping to robustly detect known RNA-binding domains and to predict hundreds of uncharacterized RNA-binding domains. Enhanced CLIP validation for a diverse collection of RBP candidates reveals genome-wide targets and confirms RNA-binding activity for HydRA-predicted domains. The HydRA computational framework accelerates construction of a comprehensive RBP catalogue and expands the set of known RNA-binding protein domains.

**Highlights:**

- HydRA combines protein-protein interaction and amino acid sequence information to predict RNA binding activity for 1,487 candidate genes.
- HydRA predicts RNA binding with higher specificity and sensitivity than current approaches, notably for RBPs without well-defined RNA-binding domains.
- Occlusion Mapping with HydRA enables RNA-binding domain discovery.
- Enhanced CLIP confirms HydRA RBP predictions with RNA-binding domain resolution.
