## Supplementary material for "HydRA: Deep-learning models for predicting RNA-binding capacity from protein interaction association context and protein sequence": Table S1

### Sheet: Sheet1
Table S1. Classification performance of each components of HydRA
Model	Sensitivity	Specificity	Precision	NPV	f1_score	mcc	accuracy	bacc
seqCNN	0.337079	0.899716	0.45977	0.842771	0.388979	0.267657	0.786039	0.618397
seqSVM	0.400281	0.899716	0.502646	0.855597	0.445661	0.327828	0.798808	0.649998
ProteinBERT-RBP	0.551966	0.899716	0.582222	0.888031	0.566691	0.460874	0.829455	0.725841
HydRA-seq	0.566011	0.899716	0.588321	0.891159	0.576951	0.472553	0.832293	0.732863
SONAR3.0	0.676966	0.899716	0.63089	0.916667	0.653117	0.561931	0.854711	0.788341
HydRA	0.702247	0.899716	0.639386	0.922684	0.669344	0.581675	0.859818	0.800981
NPV: negative predictive value
mcc: Matthews correlation coefficient
bacc: Balanced accuracy. bacc=(specificity+sensitivity)/2.0
