## Supplementary material for "HydRA: Deep-learning models for predicting RNA-binding capacity from protein interaction association context and protein sequence": Table S4

### Sheet: Round 1 feature model selection
Node Features	Model	ROC-AUC	Precision-recall AUC (Val set)	ROC-AUC (Test set)	Precision-recall AUC (Test set)
Random		0.5	0.229	0.5	0.229
One-hot spot	GCN	0.722	0.416	0.736	0.411
AAindex	GCN	0.736	0.401	0.731	0.396
FoldSeek 3Di	GCN	0.5	0.198	0.501	0.199
DeepFRI-LSTM	GCN	0.763	0.482	0.75	0.432
ProteinBERT	GCN	0.686	0.332	0.644	0.305
ProteinBERT-RBP	GCN	0.782	0.506	0.784	0.492
ProteinBERT-RBP + Phi_Psi	GCN	0.783	0.506	0.795	0.52
ProteinBERT-RBP	GAT	0.785	0.511	0.79	0.507
ProteinBERT-RBP	PointTransformer	0.813	0.556	0.812	0.553
ProteinBERT-RBP + Phi_Psi	PointTransformer	0.805	0.579	0.81	0.55

### Sheet: Round 2 feature model selection
Node Features	Edge Features	Model	ROC AUC (Val set)	Precision-recall AUC (Val set)	ROC AUC (Test set)	Precision-recall AUC (Test set)
Random model			0.5	0.229	0.5	0.229
ProteinBERT-RBP, k=5	No edge attr	Point-Transformer	0.813	0.556	0.812	0.553
ProteinBERT-RBP, k=10	No edge attr	Point-Transformer	0.806	0.576	0.804	0.556
ProteinBERT-RBP, k=15	No edge attr	Point-Transformer	0.817	0.555	0.813	0.563
ProteinBERT-RBP, k=15 (new PyG2.1.0)	No edge attr	Point-Transformer	0.821	0.575	0.815	0.561
ProteinBERT-RBP, k=30	No edge attr	Point-Transformer	0.81	0.582	0.81	0.567
ProteinBERT-RBP + Phi_Psi, k=5	No edge attr	Point-Transformer	0.805	0.579	0.81	0.55
ProteinBERT-RBP + Phi_Psi, k=10	No edge attr	Point-Transformer	0.799	0.537	0.815	0.579
ProteinBERT-RBP + Phi_Psi, k=15	No edge attr	Point-Transformer	0.804	0.542	0.812	0.56
ProteinBERT-RBP + Phi_Psi, k=30	No edge attr	Point-Transformer	0.807	0.551	0.804	0.548
ProteinBERT-RBP	No edge attr	GCN	0.795	0.541	0.804	0.545
ProteinBERT-RBP	AA distance	GCN	0.782	0.506	0.784	0.492
ProteinBERT-RBP	AA distance	GAT	0.785	0.511	0.79	0.507
ProteinBERT-RBP	FoldSeek 3Di	GAT	0.795	0.488	0.787	0.486
ProteinBERT-RBP	pLDDT	GCN	0.788	0.478	0.792	0.487
ProteinBERT-RBP	pLDDT and 3Di	GAT	0.784	0.52	0.792	0.532
ProteinBERT-RBP	pLDDT + AA distance	GAT	0.776	0.492	0.78	0.503
ProteinBERT-RBP + Phi_Psi	No edge attr	GCN	0.786	0.489	0.789	0.518
ProteinBERT-RBP + Phi_Psi	AA distance	GCN	0.783	0.506	0.795	0.52
ProteinBERT-RBP + Phi_Psi	FoldSeek 3Di	GAT	0.784	0.509	0.785	0.479
ProteinBERT-RBP + Phi_Psi	pLDDT	GCN	0.783	0.479	0.795	0.495
ProteinBERT-RBP + Phi_Psi	pLDDT and 3Di	GAT	0.793	0.508	0.798	0.507
ProteinBERT-RBP + Phi_Psi	pLDDT + AA distance	GAT	0.785	0.489	0.796	0.494
ProteinBERT-RBP + Phi_Psi_k30KNN	AA distance	GCN	0.784	0.509	0.812	0.538
ProteinBERT-RBP + Phi_Psi_k30KNN	AA distance	GCN	0.782	0.513	0.805	0.533
256-256-256-128
ProteinBERT-RBP + Phi_Psi_k30KNN	No edge attr	GCN	0.788	0.523	0.808	0.549
